# Classical statistical methods are powerful for the identification of novel targets for the survival of breast cancer patients

**DOI:** 10.1101/2024.10.24.620147

**Authors:** Benyapa Insawang, Max Ward, Zhaoyu Li, Amittava Datta

## Abstract

Breast cancer is a leading cause of cancer-related deaths among women. The identification of survival-related target genes is critical for improving the prognosis and outcomes of breast cancer patients. Many methods have been applied to this investigation, such as bioinformatics and machine learning approaches, yet few targets identified from these approaches have been applied in clinics. Here, we present a novel approach by using classical statistical methods of Kolmogorov-Smirnov (KS) test and Jensen-Shannon (JS) divergence to analyse the survival time and gene expression data of breast cancer patients (BRCA) from The Cancer Genome Atlas (TCGA). These methods help compare the survival time distributions and differentiate patients into high and low-risk groups based on gene expression profiles. 1,124 survival-related genes were identified based on the KS test and 18 from JS divergence values. We also identified the optimal thresholds of the expression level of these target genes, which enabled the best separation of survival groups for all breast cancer patients and each subtype of breast cancer patients. These targets were further validated through bootstrapping to ensure that significant results are not due to chance. By comparing those survival targets from previous studies, we found two were novel targets, and two were consistent with previous reports. Overall, our study provides a novel approach for identifying survival targets for breast cancer patients by integrating a series of classical statistical methods, such as the KS test, JS divergence, and bootstrapping. Our approach could also be applied to identifying the survival targets for other cancer types and provide valuable insights into cancer research and clinical applications.
