## Supplemental Table 2 for "Classical statistical methods are powerful for the identification of novel targets for the survival of breast cancer patients"

All Subtype	LumA	LumB	Her2	Basal	Normal-like
ENSG00000107223.13	ENSG00000126215.14	ENSG00000278259.4
ENSG00000113407.14	ENSG00000128254.16
ENSG00000258910.3	ENSG00000175866.15
ENSG00000144043.12	ENSG00000286177.1
ENSG00000284735.1	ENSG00000116691.11
ENSG00000218806.2	ENSG00000135047.16
ENSG00000288573.1	ENSG00000054148.18
ENSG00000211891.6	ENSG00000162747.12
ENSG00000254574.1	ENSG00000164742.16
ENSG00000186603.6	ENSG00000095380.11
ENSG00000125458.7	ENSG00000186501.14
ENSG00000158806.14
ENSG00000172780.17
ENSG00000168393.13
ENSG00000237575.4
ENSG00000268318.5
ENSG00000173511.10
ENSG00000260924.2
